# *C. elegans* establishes germline versus soma by balancing inherited histone methylation

**DOI:** 10.1101/2020.01.22.914580

**Authors:** Brandon S. Carpenter, Teresa W. Lee, Caroline F. Plott, Jovan S. Brockett, Dexter A. Myrick, David J. Katz

**Author notes:** corresponding author: David J. Katz, Associate Professor, Department of Cell Biology, Room 443, Whitehead Biomedical Research Building, Emory University School of Medicine, Atlanta, GA 30322, USA.

## Abstract

Embryos undergo extensive reprogramming at fertilization to prevent the inappropriate inheritance of histone methylation. In *C. elegans,* this reprogramming is mediated by the H3K4me2 demethylase, SPR-5, and the H3K9 methyltransferase, MET-2. In contrast to this reprogramming, the H3K36 methyltransferase, MES-4, maintains H3K36me2/3 at germline genes between generations to help re-establish the germline. To determine whether the MES-4 germline inheritance system antagonizes *spr-5; met-2* reprogramming, we examined the interaction between these two systems. We find that the developmental delay of *spr-5; met-2* mutant progeny is associated with ectopic H3K36me2/3 and the ectopic expression of MES-4 targeted germline genes in somatic tissues. Furthermore, the developmental delay is dependent upon MES-4 and the H3K4 methyltransferase, SET-2. We propose that the MES-4 inheritance system prevents critical germline genes from being repressed by maternal *spr-5; met-2* reprogramming. Thus, the balance of inherited histone modifications is necessary to distinguish germline versus soma and prevent developmental delay.
