## Supplemental Data 1 for "*C. elegans* establishes germline versus soma by balancing inherited histone methylation"

### Sheet: RAW Scoring of develop delay
EXPERIMENT 1
	N2	spr-5	met-2	spr-5; met-2
YA	140	103	123	0
L4	0	10	38	0
L3	0	2	4	10
L2	0	0	0	94
L1	0	0	0	0
N	140	115	165	104
% adult	100	89.5652	74.5455	0
EXPERIMENT 2
	N2	spr-5	met-2	spr-5; met-2
YA	123	105	137	0
L4	0	1	1	0
L3	0	0	0	24
L2	0	0	0	123
L1	0	0	0	0
N	123	106	138	147
% adult	100	99.0566	99.2754	0
EXPERIMENT 3
	N2	spr-5	met-2	spr-5; met-2
YA	206	155	126	0
L4	0	6	17	0
L3	0	3	4	8
L2	0	0	0	204
L1	0	0	0	0
N	206	164	147	212
% adult	100	94.5122	85.7143	0
