## Supplemental Data 3 for "*C. elegans* establishes germline versus soma by balancing inherited histone methylation"

### Sheet: 176 Heatmap log2(FC) values 
GeneID	spr-5 log2(FC)	met-2 log2(FC)	spr-5; met-2 log2(FC)	spr-5; met-2 log2(FC)*
NM_067391	1.61888	2.8377	4.59618	2.97054
NM_074167	1.78133	2.74064	4.56796	3.54963
NM_067394	2.23605	2.256	4.02194	1.97873
NM_073364	1.61966	1.91291	3.93579	3.07271
NM_068579	-0.699837	1.20811	3.80017	1.25622
NM_059762	0.744126	0.414448	3.75425	3.21927
NM_059226	0.512229	1.66256	3.64427	2.72584
NM_068398	0.193029	0.312183	3.46073	3.68123
NM_001267275	0.384583	1.20518	3.37229	2.6416
NM_062881	1.8967	0.247133	3.37219	2.48367
NM_060848	-0.111602	1.48545	3.30695	2.69226
NM_066650	0.25417	0.717655	3.297	3.5599
NM_059057	-0.0329122	0.367592	3.25469	3.07399
NM_069332	-0.612046	1.13827	3.2146	3.85888
NM_064131	0.571716	0.861363	3.10457	3.3305
NM_068419	0.913932	1.52137	3.04028	3.35612
NM_059721	1.09931	1.4784	3.00358	3.30274
NM_069978	0.607703	0.0207755	2.87672	0.629695
NM_001047473	0.845844	0.942177	2.79803	3.79906
NM_070165	1.1515	0.70595	2.77021	4.10905
NM_062146	0.075067	1.32157	2.72971	-0.73431
NM_059329	0.661585	0.065985	2.70014	2.50616
NM_074470	0.0581712	0.0591948	2.58078	2.92694
NM_066022	0.670937	0.473464	2.58057	2.27579
NM_064008	1.79828	2.29574	2.53497	3.62272
NM_060232	0.33086	0.806307	2.50712	2.03153
NM_063344	0.807705	1.44286	2.49689	3.1899
NM_060865	0.292983	0.967643	2.48671	1.99097
NM_075494	0.288371	0.419502	2.41184	1.3001
NM_059231	0.84334	-0.0328183	2.38701	2.22185
NM_059056	0.0832015	0.598375	2.35121	2.86914
NM_063413	0.891575	-0.125612	2.30438	2.53918
NM_074874	-0.066882	1.20081	2.29488	2.50015
NM_072668	0.0921599	-0.423694	2.21438	0.918892
NM_068580	-0.328664	-0.157201	2.16942	2.44309
NM_066903	-0.167191	-0.242769	2.1445	1.74589
NM_061721	1.29294	0.578482	2.14332	1.57228
NM_059230	0.581935	0.264085	2.10685	3.03062
NM_064614	-0.250067	-0.384357	2.07442	3.33822
NM_068418	0.443369	-0.00866721	2.06634	3.12506
NM_070669	0.4403	-0.0879827	1.9769	1.15692
NM_061727	-0.0249507	0.771688	1.90935	2.19648
NM_073227	-0.0194346	0.57544	1.89157	2.02803
NM_061757	1.10816	0.0580693	1.84406	0.869305
NM_058784	0.408923	2.19824	1.83771	2.66832
NM_063122	1.48102	0.300362	1.83586	1.34231
NM_069344	0.644872	0.355191	1.80572	2.49972
NM_065500	1.91382	0.0906408	1.79266	3.03865
NM_073866	0.47712	0.811103	1.75972	1.08175
NM_073880	-1.08151	-0.374937	1.71045	0.830397
NM_066210	0.218394	0.0355611	1.57967	3.76296
NM_070006	-0.000524041	0.729537	1.57667	3.2635
NM_073280	-0.0265471	-0.18932	1.56806	2.02271
NM_059759	1.41491	1.67952	1.56539	1.44528
NM_061163	0.323039	0.0793622	1.55471	0.629073
NM_170903	1.17022	0.921979	1.50549	2.29919
NM_059474	1.89997	3.46797	1.49576	2.38145
NM_062823	1.19017	0.524011	1.48498	2.13143
NM_064186	-0.209994	-0.114236	1.46153	1.33988
NM_060139	-0.209862	0.655798	1.4561	1.6679
NM_069907	0.329095	0.32729	1.37964	1.3878
NM_069907	0.329095	0.32729	1.37964	1.3878
NM_059337	0.642136	-0.0525641	1.25354	0.428237
NM_059475	0.184328	0.349624	1.24539	2.57079
NM_068399	0.129402	-0.383192	1.23678	1.9749
NM_064073	-0.0080154	-0.0488348	1.23468	-0.104168
NM_058305	0.424355	0.400883	1.22827	0.914772
NM_062819	2.4201	0.248481	1.21949	1.45759
NM_062815	-0.00153413	0.101296	1.2046	1.86729
NM_059244	0.336574	1.60788	1.18218	3.80079
NM_069175	-0.402642	-0.250959	1.17779	-0.121555
NM_066713	0.298788	-1.33913	1.13069	3.18969
NM_066496	0.213933	0.389318	1.11292	1.79264
NM_064184	0.0353713	0.637318	1.08866	1.82104
NM_059639	1.16469	-0.00972452	1.0544	2.16964
NM_075067	-1.72177	-0.487462	1.02208	1.61178
NM_058806	0.938598	-0.243298	1.02051	0.82859
NM_066495	1.06074	0.989673	1.01762	0.845943
NM_058801	-0.0580122	0.509617	0.920762	0.552347
NM_001262990	0.746092	0.250265	0.920389	-0.121135
NM_064616	0.334136	0.12592	0.902547	1.81855
NM_059087	0.223065	0.028813	0.873099	3.35327
NM_059644	0.134651	-0.188659	0.86444	2.27237
NM_074875	-0.111617	1.10641	0.858667	3.34495
NM_059551	0.211387	0.147358	0.835714	-0.0289904
NM_059247	-0.0179969	-0.573792	0.825662	0.327221
NM_066136	0.597563	0.130326	0.82045	1.22758
NM_070244	-0.225565	0.594168	0.778811	2.0019
NM_065501	0.881846	1.72587	0.772711	3.01995
NM_067369	0.898856	0.248799	0.762328	0.336834
NM_066252	0.387565	0.365713	0.737102	0.22347
NM_064615	-0.114263	0.530777	0.70048	1.10223
NM_069801	1.20323	1.58329	0.691731	0.268212
NM_060630	-0.157167	-0.0989499	0.681191	0.314703
NM_063957	0.0980278	0.452381	0.674673	-0.0508497
NM_069031	0.924082	0.535262	0.59268	1.29041
NM_059243	0.188981	-0.0709169	0.57237	0.654038
NM_063502	-0.358536	0.449995	0.571448	2.62421
NM_065583	0.250944	-0.508111	0.571184	0.732007
NM_060140	0.366129	0.50506	0.5677	2.12139
NM_062255	-0.200755	0.240683	0.557626	-0.977521
NM_059731	2.05602	0.0729602	0.541269	1.57487
NM_072114	0.659877	0.271831	0.490324	1.20098
NM_065806	0.0513666	0.20103	0.488935	0.514216
NM_072248	0.299647	0.655445	0.471727	-0.197512
NM_071877	-0.200755	-0.0156788	0.469016	3.76586
NM_059760	0.760207	-0.464807	0.415389	1.5493
NM_061756	0.0476611	1.34614	0.413879	1.57258
NR_132521	0.227277	0.295741	0.377623	1.07358
NM_075105	0.0699023	0.236356	0.365325	0.329777
NM_058320	-0.247205	0.579343	0.319475	1.10095
NR_131402	-0.391937	-0.478084	0.310114	1.03735
NM_063192	-0.233369	-0.49238	0.307832	0.688283
NM_182255	0.0311752	0.44554	0.281153	1.30414
NM_066102	0.152912	-0.11553	0.218787	0.00995923
NM_062296	0.286644	0.0276294	0.20193	0.775616
NM_067354	0.21381	-0.127409	0.191308	0.0825307
NM_072061	0.225758	-0.266987	0.183185	0.680225
NM_062839	-1.20141	0.549035	0.158747	0.822936
NM_059494	-0.15615	0.89681	0.147535	0.896526
NM_067212	-0.066902	-0.78598	0.138871	0.0944494
NM_069025	0.397479	0.19435	0.129116	0.895476
NR_052786	0.439242	0.385809	0.119606	-0.207383
NM_063079	0.335209	0.0674304	0.0805633	1.07482
NM_059279	0.137086	-0.851788	0.0527953	2.34525
NM_066519	-0.346347	0.295046	0.0362846	0.125652
NM_072385	0.06331	0.747564	0.0169951	-0.156266
NM_073868	0.000852297	0.0371546	0.00535999	-0.174161
NM_062342	1.34261	-0.0156788	0.00390699	0.083592
NR_068591	0.191535	0.311268	0.00390699	-0.687627
NM_072139	-0.473108	0.107852	-0.0416716	-0.26273
NR_147805	-0.658804	-0.946351	-0.047619	0.899273
NM_063955	0.118913	0.199195	-0.0771949	0.633235
NM_059919	-0.233062	0.388367	-0.0811516	0.280949
NM_063875	0.897411	0.292215	-0.103346	0.874524
NM_069946	0.16405	-0.408298	-0.116844	3.90271
NM_064183	-0.00593166	-0.0710026	-0.128544	1.02884
NM_060424	0.898264	0.200044	-0.137988	-0.159551
NM_171842	-0.0507668	-0.287593	-0.198339	0.216739
NM_073579	0.0147569	0.528646	-0.223279	0.299702
NM_001129071	-0.0372336	-0.167881	-0.308241	0.226744
NM_001313176	0.191535	0.226119	-0.308241	0.222735
NM_069551	0.0950084	-0.00405037	-0.351801	0.0394425
NM_001268432	-0.312614	-0.416736	-0.36637	1.3697
NR_052320	0.253346	-0.272111	-0.404786	-0.625799
NM_001268563	-0.42646	-0.54911	-0.407825	0.214526
NM_058749	-1.67573	-0.123153	-0.409012	0.843657
NM_001268605	0.294369	0.66387	-0.506846	0.243036
NM_064043	-0.349161	0.0220317	-0.548844	0.645773
NM_063262	0.0546068	-0.611082	-0.562644	0.585091
NM_064372	0.0445063	-0.916102	-0.569617	2.71883
NM_059246	0.425646	-0.111345	-0.588597	-0.0364647
NM_064564	-0.160337	-0.827117	-0.631528	2.34046
NM_068414	0.0168643	-0.350773	-0.656633	0.624517
NM_067870	-0.649895	-0.123661	-0.669632	-0.114567
NM_059947	0.386346	0.297525	-0.729516	1.02071
NM_001047575	-0.442185	0.658307	-0.797002	0.078446
NR_146640	-0.181765	-0.416101	-0.798824	0.789825
NM_001047601	-0.421829	-0.395128	-0.821127	0
NM_063689	-0.103554	-0.398077	-0.82417	-1.23702
NM_063343	0.00346184	-0.110949	-0.915721	0.150244
NM_001347300	-0.646082	-0.135741	-0.946362	2.76927
NM_060231	-0.717829	-1.34175	-0.971512	1.2253
NM_071804	-0.711873	-0.155239	-1.03289	-0.472378
NM_060047	0.073693	0.467704	-1.05753	0.167534
NM_062359	-0.236898	-0.0391078	-1.08347	1.06665
NM_069141	-0.279464	-0.0401909	-1.13143	1.94186
NM_062485	0.131351	0.0646929	-1.14759	-0.520561
NM_075130	-0.980092	-0.846163	-1.19619	2.32839
NM_064099	-0.133363	-0.420403	-1.19922	-0.348951
NM_063051	0.646784	0.465552	-1.22504	0.552585
NM_072155	-0.567665	0.0118228	-1.36477	-0.270519
NM_066150	-1.01195	-0.502661	-1.48118	0.676672
NM_058750	-1.21648	-1.46597	-1.48644	1.17136
NM_069301	-1.06125	0.0412698	-1.57297	-0.306196
NM_062147	-0.534727	0.0766004	-1.7745	-0.113448
