## Supplemental Data 4 for "*C. elegans* establishes germline versus soma by balancing inherited histone methylation"

### Sheet: htp-1 smFISH probe set
Sequence Name	Sequence
htp1_1	cgtcgtagatggtttccaag
htp1_2	gaatccgccgatttgttgag
htp1_3	tggaccatttcttatcatca
htp1_4	gctgacaatccttgggaaaa
htp1_5	aattggatgatcgatccggg
htp1_6	aaacgcgacgtagattgctc
htp1_7	ttacggttcctaagaacagc
htp1_8	tcgtgaaatattcttgtcca
htp1_9	ttcagcttttcagtgatgta
htp1_10	tctgaagcacagcgtcatgc
htp1_11	cgatttggttagaccgtggg
htp1_12	ccagcatttcgaagtagttg
htp1_13	aaacccatcctttgttgcat
htp1_14	tcacgagggagacttctttc
htp1_15	agatctccttcattatttgt
htp1_16	agagaaaacttcgatggctt
htp1_17	cgccgccattctcaaaataa
htp1_18	attcttgtcagtgctcagac
htp1_19	agctttgcgaagtgaggatc
htp1_20	accctcgtatacaagttgag
htp1_21	tttgatctcgtacgctgtcg
htp1_22	acactgcgaacaatcgtcac
htp1_23	ggttcgagaacttttgtgca
htp1_24	ttagccgtgaattcttctgg
htp1_25	cgtttgtgtactccaatcga
htp1_26	atgcggaaattggatggagc
htp1_27	gtggaagaatcttcgaagcc
htp1_28	ggatatcatcaggaagtgtg
htp1_29	cgcaagtgaccaatggttgc
htp1_30	cattccatgtttgcagcgtg
htp1_31	gaatcggacatcaacatgct
htp1_32	cttgagagtcaactctgctt
htp1_33	tgcctatcggaaactttgtc
htp1_34	cagcacattcactggattga
htp1_35	gtcctccgaattaaacgatt
htp1_36	cctgactaagacttgtgtca
htp1_37	tcgttgacagattcagtagt
htp1_38	agaagtctcgtttcctcctt
htp1_39	actcagttatatcatccacc
htp1_40	gacatttgtgctttctcgag
htp1_41	tagttggtctcgtctggata
htp1_42	gagacgatctggttttgctg

### Sheet: cpb-1 smFISH probe set
Sequence	Sequence Name
cpb1_1	cacttggactcagctgatac
cpb1_2	ccatgagacgatcgaactgg
cpb1_3	aatatggatttccatgtcct
cpb1_4	atccagattcgttttgtctg
cpb1_5	gggcctgcgaagtcaaaaat
cpb1_6	gacattcctctcattttctt
cpb1_7	gtggggtcgaaaattccatg
cpb1_8	aattcgagggatcatctgca
cpb1_9	atgtggcgtggttcaagaat
cpb1_10	tgcttgcattatatccatgt
cpb1_11	aacggaggaacatctccaga
cpb1_12	aattgagccatgttcattgc
cpb1_13	tgaaatgctgcataggtgct
cpb1_14	cgctggttgtacgatacatg
cpb1_15	gtccgttgatcttctttatt
cpb1_16	atcggtcacttccatgtaac
cpb1_17	tcaaggcgtttgtattctgg
cpb1_18	ttttgatacgcccattagtg
cpb1_19	tagcggttcagctgaaatcg
cpb1_20	gccaataaaaaccttgcggg
cpb1_21	ctcttctgagacgtcgattg
cpb1_22	cgacgaggccaatcaatcag
cpb1_23	ccttttttcaattcctgttc
cpb1_24	aaacatatcccgttacagcg
cpb1_25	agaccgctcgtgagtgaaaa
cpb1_26	ggtcatcgttggagaagaca
cpb1_27	tcaatgtcggaaagacgcca
cpb1_28	tcgaccgaagagttgtcatt
cpb1_29	gaacgccaccaatgaagaca
cpb1_30	acgtgcaagatcttgagcac
cpb1_31	ttccatagtgaccttcaaga
cpb1_32	tcaattcccacatacgacac
cpb1_33	ccttttgggtatttcaactc
cpb1_34	ttgagaaagtgactcgggca
cpb1_35	ggcgcgaacaaatgcttgag
cpb1_36	gattgacctgcacgaaacga
cpb1_37	ggcttgatttcaactcgttt
cpb1_38	agtattgttcttccatcaca
cpb1_39	caatcttccttcacactcat
cpb1_40	tccacagaagtatggagcat
cpb1_41	ctttccaatatgcatgcgat
cpb1_42	gatcttcgagcttgttatct
cpb1_43	gaagtcttgtttgatctcca
cpb1_44	cagaggagcgatgtggaaga
cpb1_45	atggaaaactggagcaggct
cpb1_46	tttttgccgtagtagattgg
cpb1_47	gactgatctccatacgctaa
cpb1_48	tataggagggagtggcagaa
