## Supplemental Data 5 for "*C. elegans* establishes germline versus soma by balancing inherited histone methylation"

### Sheet: Genotyping
Genotyping Primers
Primer_ID	Primer Sequence 5' to 3'	Notes
gfp_FW	CATGCCCGAAGGTTATGTACAG	From Bill Kelly used to detect let-858 transgene gfp
gfp_RV	CACCTTCAAACTTGACTTCAGCAC
spr-5_FW	CCCAAACTCCCAATCCAAACG	amplifies wildtype allele
spr-5_RV1	GTGTGCTGGGAGGGTTTTTA	amplifies wildtype allele
spr-5_RV2	GGATGACAATCGGAGGCTAG	located in translocation, amplifies mutant allele
met-2_WT_FW	GTCACATCACCTGCATCAGC	amplifies wildtype allele
met-2_WT_RV	ATTTCATTACGGCTGCCAAC	amplifies wildtype allele
met-2_MT_FW	ATTCGAAAAATGGACCGTTG	amplifies mutant allele
met-2_MT_RV	TCTATTCCCAGGAGCCAATG	amplifies mutant allele

### Sheet: RT-PCR
RT-PCR Primers
Primer_ID	Primer Sequence 5' to 3'	Notes
htp-1_qPCR_FW	ATTCGGAGGACAGTGACACAA	qPCR primers published in Merrit et al. 2010
htp-1_qPCR_RV	GTGCTTTCTCGAGAGACTCAGTTATATC	htp-1_qPCR_RV designed across intron exon boundary
ama-1_qPCR_FW	TACCTACACTCCAAGTCCATCG	qPCR primers amplify a 3' 61 bp product 5536- 5596
ama-1_qPCR_RV	CGATGTTGGAGAGTACTGAG	ama-1_qPCR_RV spans last intron border
T05B9.1_qPCR_FW	ATTGCATGTTTTCGCGTCGC	qPCR primer amplifies a 3' exon 2/3 123 bp product 590-717
T05B9.1_qPCR_RV	TGAAAACGGCGATGTCCTCTGC	T05B9.1_qPCR_RV spans exon 2/3 border
cpb-1_qPCR_FW	GTGCTGATTGATTGGCCTCG	qPCR primer amplifies a middle exon 3/4 91 bp product 814-904
cpb-1_qPCR_RV	CCGTTACAGCGCGTGAACCG	cpb-1_qPCR_RV spans exon 3/4 border
csr-1_qPCR_FW	GACAGCCGCTAAGTCCATGG	qPCR primer amplifies a 3' exon 10/11 136 bp product 2598-2733
csr-1_qPCR_RV	ATCGGGAAGCGGATTGATCG	csr-1_qPCR_RV spans exon10/11 border
fbxa-101_qPCR_FW	TATCGAAGACAAGCTCGCCG	qPCR primer amplifies a 5' exon 2/3 99 bp product 59-157
fbxa-101_qPCR_RV	TGCGAACGGAAATCCAATCG	fbxa-101_qPCR_RV spans exon 2/3
Y18D10A.11_qPCR_FW	GACACCAAGGAAAAGCTGGC	qPCR primer amplifies a 3' exon 4/5 119 bp product 508-626
Y18D10A.11_qPCR_RV	GGGAACATTTCGTCCATTGCC	Y18D10A.11_qPCR_RV spans exon 4/5
K12D12.5_qPCR_FW	TATGTTGGAGGTGCATGCCG	qPCR primer amplifies a 3' exon 5/6 88 bp product 1555-1642
K12D12.5_qPCR_RV	AGCATCCATATTCACCTATTGGC	K12D12.5_qPCR_RV spans exon 5/6
ftr-1_qPCR_FW	TCCGCTCACTTCGAATACGG	qPCR primer amplifies a 3' exon 4 103 bp product 772-874
ftr-1_qPCR_RV	TACCATCGCGATTGTGAGC	ftr-1_qPCR_RV is in exon 4 - does not span exons!!
rmh-1_qPCR_FW	TGTAGTCATTATGCCAAGTATCTGC	qPCR primer amplifies a 3' exon 9/10 88 bp product 2433-2520
rmh-1_qPCR_RV	ATCTGTTACTCGTATCTGTAGTAGCC	rmh-1_qPCR_RV spans exons 9/10
