## Supplemental Data 6 for "*C. elegans* establishes germline versus soma by balancing inherited histone methylation"

### Sheet: Raw RT-PCR values
Biological Replicate 1								Biological Replicate 2
Primer/gene	Sample	SQ Mean	Norm to ama-1	SQ std dev	SEM			Primer/gene	Sample	SQ Mean	Norm to ama-1	SQ std dev	SEM
ama-1	N2 (L4440)	370749	1	170892				ama-1	N2 (L4440)	396070	1	61317.5
(control)	DM (L4440)	295173	1.25604	2310.8				(control)	DM (L4440)	69718.9	5.68095	1563.83
	DM (mes-4)	277268	1.33715	8801.39					DM (mes-4)	29405.5	13.4692	1715.32
cpb-1	N2 (L4440)	10908.4	10908.4	6518.55	3763.48			cpb-1	N2 (L4440)	946.275	946.275	604.385	348.942
	DM (L4440)	84304.1	105889	6521.06	3764.93				DM (L4440)	5319.48	30219.7	740.905	427.762
	DM (mes-4)	16364.5	21881.8	5889.09	3400.07				DM (mes-4)	320.467	4316.45	285.506	164.837
csr-1	N2 (L4440)	21627.1	21627.1	7135.05	4119.42			csr-1	N2 (L4440)	3531.76	3531.76	385.342	222.477
	DM (L4440)	114728	144103	4290.89	2477.35				DM (L4440)	10060.8	57154.9	2676.64	1545.36
	DM (mes-4)	22536.7	30135	3955.79	2283.88				DM (mes-4)	364.083	4903.91	176.585	101.951
fbxa-101	N2 (L4440)	56619.8	56619.8	23380.8	13498.9			fbxa-101	N2 (L4440)	3556.17	3556.17	1565.46	903.82
	DM (L4440)	306790	385340	110949	64056.5				DM (L4440)	5214.9	29625.6	467.696	270.025
	DM (mes-4)	61465.6	82188.8	19045.4	10995.9				DM (mes-4)	583.149	7854.56	521.609	301.151
htp-1	N2 (L4440)	23832.8	23832.8	6527.39	3768.59			htp-1	N2 (L4440)	1283.42	1283.42	152.014	87.7651
	DM (L4440)	209468	263100	15198.7	8774.96				DM (L4440)	33934	192777	7518.09	4340.57
	DM (mes-4)	19309.7	25819.9	1911.14	1103.4				DM (mes-4)	122.529	1650.37	94.5746	54.6027
T05B9.1	N2 (L4440)	59515	59515	5059.7	2921.22			T05B9.1	N2 (L4440)	3358.02	3358.02	211.47	122.092
	DM (L4440)	254994	320283	9369.04	5409.22				DM (L4440)	32192.9	182886	2380.6	1374.44
	DM (mes-4)	192789	257788	10142.9	5856.01				DM (mes-4)	9751.84	131350	403.466	232.941
Y18D10A.11	N2 (L4440)	23529.2	23529.2	6422.69	3708.14			Y18D10A.11	N2 (L4440)	2064.56	2064.56	832.862	480.853
	DM (L4440)	104951	131823	24480.9	14134				DM (L4440)	11914.3	67684.6	3167.98	1829.04
	DM (mes-4)	25049.8	33495.3	13366.9	7717.38				DM (mes-4)	106.03	1428.15	85.749	49.5072
ftr-1	N2 (L4440)	122710	122710	17413.7	10053.8			ftr-1	N2 (L4440)	14724.5	14724.5	3126.27	1804.95
	DM (L4440)	368018	462245	34692.6	20029.8				DM (L4440)	19863	112841	5327.26	3075.69
	DM (mes-4)	128539	171876	22013.3	12709.4				DM (mes-4)	6906.69	93027.8	2219.24	1281.28
rmh-1	N2 (L4440)	120133	120133	13416.3	7745.89			rmh-1	N2 (L4440)	60549.5	60549.5	30653.4	17697.7
	DM (L4440)	375487	471626	13282.9	7668.87				DM (L4440)	66700.9	378924	7211.71	4163.68
	DM (mes-4)	97923.5	130938	39714.3	22929				DM (mes-4)	9556.34	128716	3733.91	2155.78
K12D12.5	N2 (L4440)	55698	55698	6938.14	4005.74			K12D12.5	N2 (L4440)	8276.64	8276.64	1463.69	845.062
	DM (L4440)	186486	234234	10583	6110.08				DM (L4440)	33402.4	189757	10451.3	6034.04
	DM (mes-4)	55551.3	74280.5	13775.1	7953.05				DM (mes-4)	4174.24	56223.8	2358.3	1361.57
